# MS-CleanR: A feature-filtering approach to improve annotation rate in untargeted LC-MS based metabolomics

**DOI:** 10.1101/2020.04.09.033308

**Authors:** Ophélie Fraisier-Vannier, Justine Chervin, Guillaume Cabanac, Virginie Puech-Pages, Sylvie Fournier, Virginie Durand, Aurélien Amiel, Olivier André, Omar Abdelaziz Benamar, Bernard Dumas, Hiroshi Tsugawa, Guillaume Marti

**Author notes:** Corresponding author; mail.

## Abstract

Untargeted metabolomics using liquid chromatography-mass spectrometry (LC-MS) is currently the gold-standard technique to determine the full chemical diversity in biological samples. This approach still has many limitations, however; notably, the difficulty of estimating accurately the number of unique metabolites being profiled among the thousands of MS ion signals arising from chromatograms. Here, we describe a new workflow, MS-CleanR, based on the MS-DIAL/MS-FINDER suite, which tackles feature degeneracy and improves annotation rates. We show that implementation of MS-CleanR reduces the number of signals by nearly 80% while retaining 95% of unique metabolite features. Moreover, the annotation results from MS-FINDER can be ranked with respect to database chosen by the user, which improves identification accuracy. Application of MS-CleanR to the analysis of *Arabidopsis thaliana* grown in three different conditions improved class separation resulting from multivariate data analysis and lead to annotation of 75% of the final features. The full workflow was applied to metabolomic profiles from three strains of the leguminous plant *Medicago truncatula* that have different susceptibilities to the oomycete pathogen *Aphanomyces euteiches*; a group of glycosylated triterpenoids overrepresented in resistant lines were identified as candidate compounds conferring pathogen resistance. MS-CleanR is implemented through a Shiny interface for intuitive use by end-users (available at: https://github.com/eMetaboHUB/MS-CleanR).
