## Supplementary material for "MS-CleanR: A feature-filtering approach to improve annotation rate in untargeted LC-MS based metabolomics": Table S1

### Sheet: Cluster-annotation
cluster	cluster.size	id	Average.Rt.min.	Average.Mz		Anno-MS-DIAL/MS-FINDER	anno-CleanR	match	source	Adduct type
1	1	neg_104	1.425	220.083		N-Acetylglucosamine	N-Acetylglucosamine	perfect	neg	[M-H]-
2	1	neg_109	12.501	227.071		cis-Resveratrol	Resveratrol	perfect	neg	[M-H]-
3	1	neg_135	16.198	253.05		Daidzein	Daidzein	perfect	neg	[M-H]-
4	1	neg_136	16.097	253.05		Chrysin	Chrysin	perfect	neg	[M-H]-
5	1	neg_139	11.393	255.009		0	0	noise	neg	[M-H]-
6	1	neg_140	1.425	256.059		0	0	noise	neg	[M-H]-
7	1	neg_141	1.334	256.059		0	0	noise	neg	[M-H]-
8	1	neg_156	1.351	266.088		0	0	noise	neg	[M-H]-
9	1	neg_159	14.779	267.066		Formononetin	Formononetin	perfect	neg	[M-H]-
10	1	neg_166	9.59	273.077		0	0	noise	neg	[M-H]-
11	1	neg_182	1.326	283.078		0	0	noise	neg	[M-H]-
12	1	neg_183	12.952	285.041		Luteolin	Luteolin	perfect	neg	[M-H]-
13	1	neg_2	11.186	93.0345		0	0	noise	neg	[M-H]-
14	1	neg_215	14.555	303.043		0	0	noise	neg	[M-H]-
15	1	neg_226	10.174	311.008		0	0	noise	neg	[M-H]-
16	3	neg_164	4.9	271.082		a-Arbutin	a-Arbutin	perfect	neg	[M-H]-
16	3	neg_240	4.898	317.087		a-Arbutin	#N/A	removed	neg	[M+FA-H]-
16	3	neg_219	4.9	307.059		0	#N/A	removed	neg	[M-H]-
17	1	neg_243	12.049	321.038		0	0	noise	neg	[M-H]-
18	1	neg_245	7.372	321.074		0	0	noise	neg	[M-H]-
19	7	pos_294	8.291	291.086		(+)-Catechin	(-)-Epicatechin	isomeric	pos	[M+H]+
19	7	neg_389	8.287	579.15		(+)-Catechin	#N/A	removed	neg	[2M-H]-
19	7	neg_189	8.289	289.072		(-)-Epicatechin	#N/A	removed	neg	[M-H]-
19	7	neg_274	8.289	335.077		(-)-Epicatechin	#N/A	removed	neg	[M+FA-H]-
19	7	neg_252	8.287	325.048		0	#N/A	removed	neg	[M-H]-
19	7	neg_327	8.289	419.029		0	#N/A	removed	neg	[M-H]-
19	7	pos_75	8.287	139.039		3,4-Dihydroxybenzaldehyde	#N/A	removed	pos	[M+H]+
20	1	neg_264	8.868	329.028		0	0	noise	neg	[M-H]-
21	1	neg_30	12.315	135.045		o-Toluic acid	o-Toluic acid	perfect	neg	[M-H]-
22	1	neg_302	1.386	377.085		0	0	noise	neg	[M-H]-
23	2	neg_282	1.395	341.109		Maltose	Maltose	perfect	neg	[M-H]-
23	2	neg_313	1.384	387.114		Maltose	#N/A	removed	neg	[M+FA-H]-
24	3	neg_32	8.069	137.024		3,4-Dihydroxybenzaldehyde	3,4-Dihydroxybenzaldehyde	perfect	neg	[M-H]-
24	3	neg_168	8.071	275.056		3,4-Dihydroxybenzaldehyde	#N/A	removed	neg	[2M-H]-
24	3	neg_31	8.067	136.017		0	#N/A	removed	neg	[M-H]-
25	1	neg_322	12.33	405.04		0	0	noise	neg	[M-H]-
26	1	neg_33	10.794	137.024		3,4-Dihydroxybenzaldehyde	3,4-Dihydroxybenzaldehyde	perfect	neg	[M-H]-
27	1	neg_34	11.186	137.024		3,4-Dihydroxybenzaldehyde	3,4-Dihydroxybenzaldehyde	perfect	neg	[M-H]-
28	3	pos_260	13.462	271.06		Apigenin	Apigenin	perfect	pos	[M+H]+
28	3	neg_161	13.459	269.046		Apigenin	#N/A	removed	neg	[M-H]-
28	3	neg_379	13.458	539.098		Apigenin	#N/A	removed	neg	[2M-H]-
29	4	neg_366	1.437	503.162		Maltotriose	Maltotriose	perfect	neg	[M-H]-
29	4	neg_382	1.437	549.167		Maltotriose	#N/A	removed	neg	[M+FA-H]-
29	4	neg_380	1.439	539.139		0	#N/A	removed	neg	[M-H]-
29	4	neg_23	1.425	119.035		0	#N/A	removed	neg	[M-H]-
30	1	neg_383	10.931	565.087		0	0	noise	neg	[M-H]-
31	1	neg_390	11.344	581.187		0	0	noise	neg	[M-H]-
32	1	neg_391	10.619	607.167		Diosmin	Diosmin	perfect	neg	[M-H]-
33	1	neg_43	6.807	149.024		Phenylglyoxylic acid	Phenylglyoxylic acid	perfect	neg	[M-H]-
34	1	neg_47	2.235	152.035		5-Aminosalicylic acid	4-Aminosalicylic Acid	isomeric	neg	[M-H]-
36	1	neg_49	2.06	152.035		4-Aminosalicylic Acid	4-Aminosalicylic Acid	perfect	neg	[M-H]-
37	2	neg_51	7.054	153.019		3,5-Dihydroxybenzoic acid	3,5-Dihydroxybenzoic acid	perfect	neg	[M-H]-
37	2	neg_218	7.054	307.046		2,4-Dihydroxybenzoic Acid	#N/A	removed	neg	[2M-H]-
38	1	neg_52	13.256	155.061		3-Indoleacetonitrile	3-Indoleacetonitrile	perfect	neg	[M-H]-
39	4	neg_55	12.33	160.04		Indole-2-carboxylic acid	Indole-3-carboxylic acid	isomeric	neg	[M-H]-
39	4	neg_246	12.33	321.088		Indole-2-carboxylic acid	#N/A	removed	neg	[2M-H]-
39	4	neg_110	12.332	228.028		0	#N/A	removed	neg	[M-H]-
39	4	neg_283	12.332	343.07		0	#N/A	removed	neg	[M-H]-
40	1	neg_69	8.416	165.019		Phthalic acid	Phthalic acid	perfect	neg	[M-H]-
41	3	neg_7	1.425	105.019		L-(-)-Glyceric acid	L-(-)-Glyceric acid	perfect	neg	[M-H]-
41	3	neg_262	1.425	326.109		0	#N/A	removed	neg	[M-H]-
41	3	neg_394	1.428	609.188		0	#N/A	removed	neg	[M-H]-
42	11	pos_293	8.862	291.086		(-)-Epicatechin	(-)-Epicatechin	perfect	pos	[M+H]+
42	11	neg_72	8.869	167.035		Vanillic acid	#N/A	removed	neg	[M-H]-
42	11	neg_273	8.857	335.077		5-Methoxysalicylic acid	#N/A	removed	neg	[2M-H]-
42	11	neg_388	8.853	579.15		(+)-Catechin	#N/A	removed	neg	[2M-H]-
42	11	neg_188	8.855	289.072		(-)-Epicatechin	#N/A	removed	neg	[M-H]-
42	11	neg_343	8.859	443.098		0	#N/A	removed	neg	[M-H]-
42	11	neg_328	8.863	419.029		0	#N/A	removed	neg	[M-H]-
42	11	neg_251	8.853	325.048		0	#N/A	removed	neg	[M-H]-
42	11	neg_292	8.871	357.059		0	#N/A	removed	neg	[M-H]-
42	11	pos_288	8.862	289.071		0	#N/A	removed	pos	[M+H]+
42	11	pos_314	8.862	311.052		0	#N/A	removed	pos	[M+Na]+
43	2	neg_73	11.41	167.035		5-Methoxysalicylic acid	5-Methoxysalicylic acid	perfect	neg	[M-H]-
43	2	neg_291	11.363	357.059		0	#N/A	removed	neg	[M-H]-
44	3	neg_87	9.245	192.066		2-Methylhippuric acid	2-Methylhippuric acid	perfect	neg	[M-H]-
44	3	neg_312	9.231	385.14		2-Methylhippuric acid	#N/A	removed	neg	[2M-H]-
44	3	neg_248	9.245	322.024		0	#N/A	removed	neg	[M-H]-
45	1	pos_100	9.217	155.013		0	0	noise	pos	[M+H]+
46	3	pos_104	13.253	156.068		0	0	noise	pos	[M+H]+
46	3	pos_61	13.253	130.065		0	#N/A	removed	pos	[M+H]+
46	3	pos_102	13.254	155.06		0	#N/A	removed	pos	[M+H]+
47	1	pos_110	10.149	161.042		0	0	noise	pos	[M+H]+
48	1	pos_121	8.849	169.049		Vanillic acid	Vanillic acid	perfect	pos	[M+H]+
49	1	pos_122	14.971	169.086		1,3,5-Trimethoxybenzene	1,3,5-Trimethoxybenzene	perfect	pos	[M+H]+
50	1	pos_137	16.447	181.047		0	0	noise	pos	[M+H]+
51	6	pos_115	10.149	165.054		2,6-Dimethoxybenzoic acid	2,6-Dimethoxybenzoic acid	perfect	pos	[M+H-H2O]+
51	6	pos_140	10.149	183.065		2,6-Dimethoxybenzoic acid	#N/A	removed	pos	[M+H]+
51	6	pos_182	10.149	205.047		2,6-Dimethoxybenzoic acid	#N/A	removed	pos	[M+Na]+
51	6	pos_206	10.149	222.552		0	#N/A	removed	pos	[M+H]+
51	6	pos_296	10.149	293.067		0	#N/A	removed	pos	[M+H]+
51	6	pos_248	10.149	267.017		0	#N/A	removed	pos	[M+H]+
52	6	neg_82	12.128	186.056		trans-3-Indoleacrylic acid	trans-3-Indoleacrylic acid	perfect	neg	[M-H]-
52	6	neg_18	12.127	116.05		0	#N/A	removed	neg	[M-H]-
52	6	pos_150	12.13	188.07		trans-3-Indoleacrylic acid	#N/A	removed	pos	[M+H]+
52	6	pos_124	12.128	170.06		trans-3-Indoleacrylic acid	#N/A	removed	pos	[M+H-H2O]+
52	6	pos_40	12.128	115.054		0	#N/A	removed	pos	[M+H]+
52	6	pos_149	12.13	187.063		0	#N/A	removed	pos	[M+H]+
53	3	neg_83	13.374	186.056		cis-3-Indoleacrylic acid	trans-3-Indoleacrylic acid	isomeric	neg	[M-H]-
53	3	pos_151	13.365	188.071		trans-3-Indoleacrylic acid	#N/A	removed	pos	[M+H]+
53	3	pos_125	13.365	170.06		trans-3-Indoleacrylic acid	#N/A	removed	pos	[M+H-H2O]+
54	1	pos_163	14.558	195.044		0	0	noise	pos	[M+H]+
55	1	pos_167	13.462	196.034		0	0	noise	pos	[M+H]+
56	1	pos_168	9.216	196.039		0	0	noise	pos	[M+H]+
57	1	pos_169	12.054	197.041		0	0	noise	pos	[M+H]+
58	3	pos_171	9.1	199.06		Syringic acid	Syringic acid	perfect	pos	[M+H]+
58	3	neg_93	9.103	197.045		Syringic acid	#N/A	removed	neg	[M-H]-
58	3	pos_138	9.102	181.049		Syringic acid	#N/A	removed	pos	[M+H-H2O]+
59	1	pos_177	16.153	203.041		0	0	noise	pos	[M+H]+
60	1	pos_178	14.564	204.049		0	0	noise	pos	[M+H]+
61	1	pos_181	13.463	205.039		0	0	noise	pos	[M+H]+
62	1	pos_185	12.006	207.044		0	0	noise	pos	[M+H]+
63	1	pos_193	10.149	211.044		0	0	noise	pos	[M+H]+
64	1	pos_199	8.862	215.052		0	0	noise	pos	[M+H]+
65	2	pos_131	7.758	175.123		Gramine	Gramine	perfect	pos	[M+H]+
65	2	pos_20	7.758	103.054		0	#N/A	removed	pos	[M+H]+
66	1	pos_201	10.693	218.012		0	0	noise	pos	[M+H]+
67	3	pos_214	11.788	229.086		trans-Resveratrol	Resveratrol	perfect	pos	[M+H]+
67	3	neg_108	11.787	227.071		Resveratrol	#N/A	removed	neg	[M-H]-
67	3	pos_213	11.788	228.078		0	#N/A	removed	pos	[M+H]+
68	2	pos_232	16.151	252.042		0	0	noise	pos	[M+Na]+
68	2	pos_195	16.156	212.047		0	#N/A	removed	pos	[M+H-H2O]+
69	6	neg_266	7.372	331.103		D-(-)-Salicin	D-(-)-Salicin	perfect	neg	[M+FA-H]-
69	6	neg_26	7.37	123.045		0	#N/A	removed	neg	[M-H]-
69	6	pos_312	7.359	309.094		0	#N/A	removed	pos	[M+H]+
69	6	pos_136	7.359	181.044		0	#N/A	removed	pos	[M+H]+
69	6	pos_24	7.359	107.049		0	#N/A	removed	pos	[M+H]+
69	6	pos_126	7.359	172.039		0	#N/A	removed	pos	[M+H]+
70	1	pos_242	10.772	259.039		0	0	noise	pos	[M+H]+
71	2	neg_143	1.158	258.038		D-Glucosamine 6-phosphate	D-Glucosamine 6-phosphate	perfect	neg	[M-H]-
71	2	pos_245	1.155	260.053		D-Glucosamine 6-phosphate	#N/A	removed	pos	[M+H]+
72	1	pos_252	14.558	268.073		0	0	noise	pos	[M+H]+
73	1	pos_257	14.809	269.081		Formononetin	Formononetin	perfect	pos	[M+H]+
74	2	pos_264	15.98	273.031		0	0	noise	pos	[M+H]+
74	2	neg_162	15.974	271.017		0	#N/A	removed	neg	[M-H]-
75	2	pos_265	13.333	273.076		(+/-)-Naringenin	()-Naringenin	perfect	pos	[M+H]+
75	2	neg_163	13.328	271.061		(+/-)-Naringenin	#N/A	removed	neg	[M-H]-
76	11	pos_269	10.937	275.091		0	0	noise	pos	[M+H]+
76	11	neg_335	10.93	435.129		Phloridzin	#N/A	removed	neg	[M-H]-
76	11	neg_356	10.933	481.135		Phloridzin	#N/A	removed	neg	[M+FA-H]-
76	11	neg_414	10.931	871.267		Phloridzin	#N/A	removed	neg	[2M-H]-
76	11	neg_165	10.928	273.077		0	#N/A	removed	neg	[M-H]-
76	11	neg_355	10.93	471.106		0	#N/A	removed	neg	[M-H]-
76	11	neg_363	10.931	498.125		0	#N/A	removed	neg	[M-H]-
76	11	neg_365	10.929	503.117		0	#N/A	removed	neg	[M-H]-
76	11	pos_120	10.937	169.049		Vanillic acid	#N/A	removed	pos	[M+H]+
76	11	pos_220	10.937	238.049		0	#N/A	removed	pos	[M+H]+
76	11	pos_23	10.937	107.049		0	#N/A	removed	pos	[M+H]+
77	1	pos_280	16.449	283.075		0	0	noise	pos	[M+H]+
78	2	pos_281	15.633	283.096		0	0	noise	pos	[M+H]+
78	2	neg_176	15.63	281.082		0	#N/A	removed	neg	[M-H]-
79	2	pos_284	16.153	285.076		Biochanin A	Biochanin A	perfect	pos	[M+H]+
79	2	neg_181	16.152	283.061		Biochanin A	#N/A	removed	neg	[M-H]-
80	1	pos_297	18.194	297.112		0	0	noise	pos	[M+H]+
81	1	pos_307	11.847	304.181		0	0	noise	pos	[M+H]+
82	1	pos_323	9.568	322.119		0	0	noise	pos	[M+H]+
83	3	pos_342	9.741	345.571		0	0	noise	pos	[M+H]+
83	3	pos_334	9.741	334.063		0	#N/A	removed	pos	[M+H]+
83	3	pos_325	9.741	325.057		0	#N/A	removed	pos	[M+H]+
84	2	pos_338	7.859	341.087		Esculin	Esculin	perfect	pos	[M+H]+
84	2	neg_277	7.863	339.072		Esculin	#N/A	removed	neg	[M-H]-
85	1	pos_346	14.561	353.033		0	0	noise	pos	[M+H]+
86	1	pos_350	10.691	361.049		0	0	noise	pos	[M+H]+
87	2	pos_360	1.367	382.611		0	0	noise	pos	[M+H]+
87	2	pos_263	1.379	272.065		0	#N/A	removed	pos	[M+H]+
88	1	pos_361	7.762	385.215		0	0	noise	pos	[M+H]+
89	3	pos_366	18.064	395.149		Rotenone	Rotenone	perfect	pos	[M+H]+
89	3	pos_380	18.062	417.131		Rotenone	#N/A	removed	pos	[M+Na]+
89	3	pos_241	18.064	258.078		0	#N/A	removed	pos	[M+H]+
90	1	pos_367	18.349	395.149		Rotenone	Rotenone	perfect	pos	[M+H]+
91	1	pos_376	20.163	411.094		0	0	noise	pos	[M+H]+
92	4	neg_325	8.627	415.103		Puerarin	Puerarin	perfect	neg	[M-H]-
92	4	neg_381	8.627	545.061		0	#N/A	removed	neg	[M-H]-
92	4	pos_379	8.635	417.118		Puerarin	#N/A	removed	pos	[M+H]+
92	4	pos_254	8.635	269.063		0	#N/A	removed	pos	[M+H]+
93	1	pos_399	22.044	463.13		0	0	noise	pos	[M+H]+
94	5	pos_205	1.37	222.097		N-Acetylglucosamine	N-Acetylglucosamine	perfect	pos	[M+H]+
94	5	pos_400	1.37	465.169		N-Acetylglucosamine	#N/A	removed	pos	[2M+Na]+
94	5	pos_179	1.368	204.087		0	#N/A	removed	pos	[M+H]+
94	5	pos_73	1.368	138.055		0	#N/A	removed	pos	[M+H]+
94	5	pos_147	1.368	186.076		0	#N/A	removed	pos	[M+H-H2O]+
95	4	pos_208	16.449	223.075		Flavone	Flavone	perfect	pos	[M+H]+
95	4	pos_395	16.447	445.143		Flavone	#N/A	removed	pos	[2M+H]+
95	4	pos_225	16.447	245.057		Flavone	#N/A	removed	pos	[M+Na]+
95	4	pos_402	16.447	467.125		Flavone	#N/A	removed	pos	[2M+Na]+
96	10	pos_408	8.333	480.147		Amygdalin	Amygdalin	perfect	pos	[M+H]+
96	10	neg_348	8.329	456.15		Amygdalin	#N/A	removed	neg	[M-H]-
96	10	neg_364	8.332	502.157		Amygdalin	#N/A	removed	neg	[M+FA-H]-
96	10	neg_401	8.334	632.114		0	#N/A	removed	neg	[M-H]-
96	10	neg_362	8.332	492.128		0	#N/A	removed	neg	[M-H]-
96	10	pos_229	8.333	248.56		0	#N/A	removed	pos	[M+H]+
96	10	pos_255	8.333	269.073		0	#N/A	removed	pos	[M+H]+
96	10	pos_407	8.333	477.139		0	#N/A	removed	pos	[M+H]+
96	10	pos_406	8.333	475.192		0	#N/A	removed	pos	[M+H]+
96	10	pos_240	8.333	257.565		0	#N/A	removed	pos	[M+H]+
97	7	neg_134	12.044	253.05		Daidzein	Daidzein	perfect	neg	[M-H]-
97	7	neg_367	12.044	507.108		Daidzein	#N/A	removed	neg	[2M-H]-
97	7	neg_187	12.046	289.027		0	#N/A	removed	neg	[M-H]-
97	7	pos_234	12.052	255.065		Daidzein	#N/A	removed	pos	[M+H]+
97	7	pos_271	12.052	277.047		Daidzein	#N/A	removed	pos	[M+Na]+
97	7	pos_418	12.052	531.105		Daidzein	#N/A	removed	pos	[2M+Na]+
97	7	pos_268	12.052	274.039		0	#N/A	removed	pos	[M+H]+
98	1	pos_422	23.597	554.176		0	0	noise	pos	[M+H]+
99	9	pos_256	14.558	269.081		Formononetin	Formononetin	perfect	pos	[M+H]+
99	9	neg_158	14.555	267.066		Formononetin	#N/A	removed	neg	[M-H]-
99	9	neg_378	14.555	535.14		Formononetin	#N/A	removed	neg	[2M-H]-
99	9	neg_272	14.555	335.054		0	#N/A	removed	neg	[M-H]-
99	9	pos_292	14.559	291.062		Formononetin	#N/A	removed	pos	[M+Na]+
99	9	pos_425	14.559	559.136		Formononetin	#N/A	removed	pos	[2M+Na]+
99	9	pos_384	14.558	422.091		0	#N/A	removed	pos	[M+H]+
99	9	pos_286	14.558	288.054		0	#N/A	removed	pos	[M+H]+
99	9	pos_423	14.558	556.127		0	#N/A	removed	pos	[M+H]+
100	2	pos_432	9.739	611.161		Rutin	Rutin	perfect	pos	[M+H]+
100	2	neg_392	9.729	609.146		Rutin	#N/A	removed	neg	[M-H]-
101	8	pos_433	10.583	611.197		HesperidinE	Neohesperidin dihydrochalcone	isomeric	pos	[M+H]+
101	8	neg_393	10.577	609.182		HesperidinE	#N/A	removed	neg	[M-H]-
101	8	neg_404	10.581	655.188		HesperidinE	#N/A	removed	neg	[M+FA-H]-
101	8	neg_402	10.579	645.159		0	#N/A	removed	neg	[M-H]-
101	8	pos_355	10.59	366.102		0	#N/A	removed	pos	[M+H]+
101	8	pos_347	10.585	354.594		0	#N/A	removed	pos	[M+H]+
101	8	pos_306	10.583	303.086		0	#N/A	removed	pos	[M+H]+
101	8	pos_326	10.583	325.075		0	#N/A	removed	pos	[M+Na]+
102	2	pos_160	9.217	194.081		2-Methylhippuric acid	2-Methylhippuric acid	perfect	pos	[M+H]+
102	2	pos_46	9.217	119.049		0	#N/A	removed	pos	[M+H]+
103	1	pos_65	15.4	132.081		3-Methylindole	3-Methylindole	perfect	pos	[M+H]+
104	2	pos_71	8.778	137.023		2,4-Dihydroxybenzoic Acid	3,5-Dihydroxybenzoic acid	isomeric	pos	[M+H-H2O]+
104	2	pos_101	8.779	155.034		2,4-Dihydroxybenzoic Acid	#N/A	removed	pos	[M+H]+
105	11	pos_434	11.485	613.212		Neohesperidin dihydrochalcone	Neohesperidin dihydrochalcone	perfect	pos	[M+H]+
105	11	neg_395	11.478	611.198		0	#N/A	removed	neg	[M-H]-
105	11	neg_403	11.48	647.175		0	#N/A	removed	neg	[M-H]-
105	11	neg_412	11.48	741.156		0	#N/A	removed	neg	[M-H]-
105	11	neg_199	11.494	295.013		0	#N/A	removed	neg	[M-H]-
105	11	neg_410	11.481	679.186		0	#N/A	removed	neg	[M-H]-
105	11	pos_72	11.485	137.06		o-Toluic acid	#N/A	removed	pos	[M+H]+
105	11	pos_344	11.485	346.597		0	#N/A	removed	pos	[M+H]+
105	11	pos_328	11.485	326.083		0	#N/A	removed	pos	[M+Na]2+
105	11	pos_437	11.485	632.186		0	#N/A	removed	pos	[M+H]+
105	11	pos_436	11.485	630.239		0	#N/A	removed	pos	[M+H]+
106	1	pos_74	8.048	139.039		3,4-Dihydroxybenzaldehyde	3,4-Dihydroxybenzaldehyde	perfect	pos	[M+H]+
107	2	pos_343	1.28	346.066		0	0	noise	pos	[M+H]+
107	2	pos_80	1.273	142.039		0	#N/A	removed	pos	[M+H]+
108	9	neg_54	10.693	160.04		Indole-3-carboxylic acid	Indole-3-carboxylic acid	perfect	neg	[M-H]-
108	9	neg_17	10.691	116.05		0	#N/A	removed	neg	[M-H]-
108	9	pos_111	10.691	162.055		Indole-2-carboxylic acid	#N/A	removed	pos	[M+H]+
108	9	pos_83	10.691	144.044		Indole-2-carboxylic acid	#N/A	removed	pos	[M+H-H2O]+
108	9	pos_372	10.691	402.076		0	#N/A	removed	pos	[M+H]+
108	9	pos_44	10.691	118.065		0	#N/A	removed	pos	[M+H]+
108	9	pos_278	10.691	282.055		0	#N/A	removed	pos	[M+H]+
108	9	pos_204	10.687	222.055		0	#N/A	removed	pos	[M+H]+
108	9	pos_14	10.691	91.0542		0	#N/A	removed	pos	[M+H]+
109	2	pos_84	11.029	146.06		0	0	noise	pos	[M+H]+
109	2	neg_38	11.03	144.045		0	#N/A	removed	neg	[M-H]-
110	4	pos_85	12.006	147.044		Coumarin	Coumarin	perfect	pos	[M+H]+
110	4	pos_82	12.004	143.031		0	#N/A	removed	pos	[M+Na]+
110	4	pos_13	12.006	91.0542		0	#N/A	removed	pos	[M+H]+
110	4	pos_21	12.006	103.054		0	#N/A	removed	pos	[M+H-H2O]+
111	2	pos_91	11.276	151.039		Vanillic acid	5-Methoxysalicylic acid	perfect	pos	[M+H-H2O]+
111	2	pos_119	11.276	169.049		5-Methoxysalicylic acid	#N/A	removed	pos	[M+H]+
112	2	pos_93	12.006	152.036		0	0	noise	pos	[M+H]+
112	2	pos_66	12.007	134.026		0	#N/A	removed	pos	[M+H-H2O]+
113	3	neg_44	9.861	151.04		4-hydroxy-3-methylbenzoic acid	4-hydroxy-3-methylbenzoic acid	perfect	neg	[M-H]-
113	3	pos_94	9.861	153.055		4-hydroxy-3-methylbenzoic acid	#N/A	removed	pos	[M+H]+
113	3	pos_68	9.861	135.044		4-hydroxy-3-methylbenzoic acid	#N/A	removed	pos	[M+H-H2O]+
114	2	pos_97	1.903	154.05		5-Aminosalicylic acid	4-Aminosalicylic Acid	isomeric	pos	[M+H]+
114	2	pos_69	1.903	136.039		4-Aminosalicylic Acid	#N/A	removed	pos	[M+H-H2O]+
115	2	pos_98	7.892	154.05		4-Aminosalicylic Acid	4-Aminosalicylic Acid	perfect	pos	[M+H]+
115	2	pos_70	7.89	136.039		4-Aminosalicylic Acid	#N/A	removed	pos	[M+H-H2O]+

### Sheet: Result summary
Anno-MS-DIAL/MS-FINDER	Match	count
(+)-Catechin	isomeric	1
2,4-Dihydroxybenzoic Acid	isomeric	1	Étiquettes de lignes	Somme de count
5-Aminosalicylic acid	isomeric	1	isomeric	6
cis-3-Indoleacrylic acid	isomeric	1	perfect	44
HesperidinE	isomeric	1	removed	1
Indole-2-carboxylic acid	isomeric	1	noise	60
Apigenin	perfect	1
(-)-Epicatechin	perfect	1
(+/-)-Naringenin	perfect	1
1,3,5-Trimethoxybenzene	perfect	1
2,6-Dimethoxybenzoic acid	perfect	1
2-Methylhippuric acid	perfect	1
3,4-Dihydroxybenzaldehyde	perfect	1
3,5-Dihydroxybenzoic acid	perfect	1
3-Indoleacetonitrile	perfect	1
3-Methylindole	perfect	1
4-Aminosalicylic Acid	perfect	1
4-hydroxy-3-methylbenzoic acid	perfect	1
5-Methoxysalicylic acid	perfect	1
a-Arbutin	perfect	1
Amygdalin	perfect	1
Biochanin A	perfect	1
Chrysin	perfect	1
cis-Resveratrol	perfect	1
Coumarin	perfect	1
D-(-)-Salicin	perfect	1
Daidzein	perfect	1
D-Glucosamine 6-phosphate	perfect	1
Diosmin	perfect	1
Esculin	perfect	1
Flavone	perfect	1
Formononetin	perfect	1
Gramine	perfect	1
Indole-3-carboxylic acid	perfect	1
L-(-)-Glyceric acid	perfect	1
Luteolin	perfect	1
Maltose	perfect	1
Maltotriose	perfect	1
N-Acetylglucosamine	perfect	1
Neohesperidin dihydrochalcone	perfect	1
o-Toluic acid	perfect	1
Phenylglyoxylic acid	perfect	1
Phthalic acid	perfect	1
Puerarin	perfect	1
Rotenone	perfect	1
Rutin	perfect	1
Syringic acid	perfect	1
trans-3-Indoleacrylic acid	perfect	1
trans-Resveratrol	perfect	1
Vanillic acid	perfect	1
Phloridzin	removed	1

### Sheet: DBase-MS-FINDER
Title	InChIKey	Short InChIKey	PubChem CID	Accurate_Mass	Molecule_Formula	SMILES	KEGG ID	HMDB/YMDB ID	METLIN_ID	PC_CID	PC_SID	CHEBI
(+)-Catechin	PFTAWBLQPZVEMU-DZGCQCFKSA-N	PFTAWBLQPZVEMU	9064	290.079	C15H14O6	O[C@H]1CC2=C(O)C=C(O)C=C2O[C@@H]1C1=CC(O)=C(O)C=C1	C06562	HMDB0002780	N/A	N/A	N/A	N/A
2,4-Dihydroxybenzoic Acid	UIAFKZKHHVMJGS-UHFFFAOYSA-N	UIAFKZKHHVMJGS	1491	154.027	C7H6O4	OC(=O)C1=C(O)C=C(O)C=C1	N/A	HMDB0029666	N/A	N/A	N/A	N/A
5-Aminosalicylic acid	KBOPZPXVLCULAV-UHFFFAOYSA-N	KBOPZPXVLCULAV	4075	153.043	C7H7NO3	NC1=CC(C(O)=O)=C(O)C=C1	N/A	HMDB0014389	N/A	N/A	N/A	N/A
HesperidinE	QUQPHWDTPGMPEX-UNZJSITISA-N	QUQPHWDTPGMPEX	53477767	610.19	C28H34O15	COC1=CC=C(C=C1O)[C@@H]1CC(=O)C2=C(O1)C=C(OC1O[C@H](CO[C@H]3O[C@@H](C)[C@@H](O)[C@@H](O)[C@H]3O)[C@H](O)[C@H](O)[C@H]1O)C=C2O	C09755	HMDB0003265	N/A	N/A	N/A	N/A
Indole-2-carboxylic acid	HCUARRIEZVDMPT-UHFFFAOYSA-N	HCUARRIEZVDMPT	72899	161.048	C9H7NO2	OC(=O)C1=CC2=C(N1)C=CC=C2	N/A	HMDB0002285	N/A	N/A	N/A	N/A
(-)-Epicatechin	PFTAWBLQPZVEMU-UKRRQHHQSA-N	PFTAWBLQPZVEMU	72276	290.079	C15H14O6	O[C@@H]1CC2=C(O)C=C(O)C=C2O[C@@H]1C1=CC(O)=C(O)C=C1	C09727	HMDB0001871	N/A	N/A	N/A	N/A
(+/-)-Naringenin	FTVWIRXFELQLPI-ZDUSSCGKSA-N	FTVWIRXFELQLPI	439246	272.068	C15H12O5	[H][C@]1(CC(=O)C2=C(O1)C=C(O)C=C2O)C1=CC=C(O)C=C1	C00509	HMDB0002670	N/A	N/A	N/A	N/A
1,3,5-Trimethoxybenzene	LKUDPHPHKOZXCD-UHFFFAOYSA-N	LKUDPHPHKOZXCD	69301	168.079	C9H12O3	COC1=CC(OC)=CC(OC)=C1	N/A	HMDB0059963	N/A	N/A	N/A	N/A
2,6-Dimethoxybenzoic acid	MBIZFBDREVRUHY-UHFFFAOYSA-N	MBIZFBDREVRUHY	15109	182.058	C9H10O4	COC1=CC=CC(OC)=C1C(O)=O	N/A	HMDB0029273	N/A	N/A	N/A	N/A
2-Methylhippuric acid	YOEBAVRJHRCKRE-UHFFFAOYSA-N	YOEBAVRJHRCKRE	91637	193.074	C10H11NO3	CC1=CC=CC=C1C(=O)NCC(O)=O	C01586	HMDB0011723	N/A	N/A	N/A	N/A
3,4-Dihydroxybenzaldehyde	IBGBGRVKPALMCQ-UHFFFAOYSA-N	IBGBGRVKPALMCQ	8768	138.032	C7H6O3	OC1=CC=C(C=O)C=C1O	C16700	HMDB0059965	N/A	N/A	N/A	N/A
3,5-Dihydroxybenzoic acid	UYEMGAFJOZZIFP-UHFFFAOYSA-N	UYEMGAFJOZZIFP	7424	154.027	C7H6O4	OC(=O)C1=CC(O)=CC(O)=C1	N/A	HMDB0013677	N/A	N/A	N/A	N/A
3-Indoleacetonitrile	DMCPFOBLJMLSNX-UHFFFAOYSA-N	DMCPFOBLJMLSNX	351795	156.069	C10H8N2	N#CCC1=CNC2=C1C=CC=C2	C02938	HMDB0006524	1724337	N/A	N/A	N/A
3-Methylindole	ZFRKQXVRDFCRJG-UHFFFAOYSA-N	ZFRKQXVRDFCRJG	6736	131.073	C9H9N	CC1=CNC2=C1C=CC=C2	C08313	HMDB0000466	N/A	N/A	N/A	N/A
4-Aminosalicylic Acid	WUBBRNOQWQTFEX-UHFFFAOYSA-N	WUBBRNOQWQTFEX	4649	153.043	C7H7NO3	NC1=CC(O)=C(C=C1)C(O)=O	C02518	HMDB0014378	N/A	N/A	N/A	N/A
4-hydroxy-3-methylbenzoic acid	LTFHNKUKQYVHDX-UHFFFAOYSA-N	LTFHNKUKQYVHDX	68138	152.047	C8H8O3	CC1=CC(=CC=C1O)C(O)=O	N/A	HMDB0004815	N/A	N/A	N/A	N/A
5-Methoxysalicylic acid	IZZIWIAOVZOBLF-UHFFFAOYSA-N	IZZIWIAOVZOBLF	75787	168.042	C8H8O4	COC1=CC(C(O)=O)=C(O)C=C1	N/A	HMDB0001868	N/A	N/A	N/A	N/A
Amygdalin	XUCIJNAGGSZNQT-UHFFFAOYSA-N	XUCIJNAGGSZNQT	2180	457.158	C20H27NO11	OCC1OC(OCC2OC(OC(C#N)C3=CC=CC=C3)C(O)C(O)C2O)C(O)C(O)C1O	C08325	HMDB0035030	N/A	N/A	N/A	N/A
Apigenin	KZNIFHPLKGYRTM-UHFFFAOYSA-N	KZNIFHPLKGYRTM	5280443	270.053	C15H10O5	OC1=CC=C(C=C1)C1=CC(=O)C2=C(O)C=C(O)C=C2O1	C01477	HMDB0002124	N/A	N/A	N/A	N/A
Biochanin A	WUADCCWRTIWANL-UHFFFAOYSA-N	WUADCCWRTIWANL	5280373	284.068	C16H12O5	COC1=CC=C(C=C1)C1=COC2=CC(O)=CC(O)=C2C1=O	C00814	HMDB0002338	N/A	N/A	N/A	N/A
Chrysin	RTIXKCRFFJGDFG-UHFFFAOYSA-N	RTIXKCRFFJGDFG	5281607	254.058	C15H10O4	OC1=CC(O)=C2C(=O)C=C(OC2=C1)C1=CC=CC=C1	C10028	HMDB0036619	N/A	N/A	N/A	N/A
Coumarin	ZYGHJZDHTFUPRJ-UHFFFAOYSA-N	ZYGHJZDHTFUPRJ	323	146.037	C9H6O2	O=C1OC2=CC=CC=C2C=C1	C05851	HMDB0001218	46647	N/A	N/A	N/A
D-(-)-Salicin	NGFMICBWJRZIBI-UJPOAAIJSA-N	NGFMICBWJRZIBI	439503	286.105	C13H18O7	OC[C@H]1O[C@@H](OC2=C(CO)C=CC=C2)[C@H](O)[C@@H](O)[C@@H]1O	C01451	HMDB0003546	N/A	N/A	N/A	N/A
Daidzein	ZQSIJRDFPHDXIC-UHFFFAOYSA-N	ZQSIJRDFPHDXIC	5281708	254.058	C15H10O4	OC1=CC=C(C=C1)C1=COC2=C(C=CC(O)=C2)C1=O	C10208	HMDB0003312	N/A	N/A	N/A	N/A
D-Glucosamine 6-phosphate	XHMJOUIAFHJHBW-UKFBFLRUSA-N	XHMJOUIAFHJHBW	439217	259.046	C6H14NO8P	N[C@H]1[C@@H](O)O[C@H](COP(O)(O)=O)[C@@H](O)[C@@H]1O	C00352	HMDB0001254	34709	N/A	N/A	N/A
Diosmin	GZSOSUNBTXMUFQ-UHFFFAOYSA-N	GZSOSUNBTXMUFQ	5353588	608.174	C28H32O15	COC1=C(O)C=C(C=C1)C1=CC(=O)C2=C(O1)C=C(OC1OC(COC3OC(C)C(O)C(O)C3O)C(O)C(O)C1O)C=C2O	C10039	HMDB0029548	N/A	N/A	N/A	N/A
Esculin	XHCADAYNFIFUHF-UHFFFAOYSA-N	XHCADAYNFIFUHF	5351506	340.079	C15H16O9	C1=CC(=O)OC2=CC(=C(C=C21)OC3C(C(C(C(O3)CO)O)O)O)O	C09264	HMDB0030820	N/A	N/A	N/A	N/A
Flavone	VHBFFQKBGNRLFZ-UHFFFAOYSA-N	VHBFFQKBGNRLFZ	10680	222.068	C15H10O2	O=C1C=C(OC2=CC=CC=C12)C1=CC=CC=C1	C15608	HMDB0003075	N/A	N/A	N/A	N/A
Formononetin	HKQYGTCOTHHOMP-UHFFFAOYSA-N	HKQYGTCOTHHOMP	5280378	268.074	C16H12O4	COC1=CC=C(C=C1)C1=COC2=C(C=CC(O)=C2)C1=O	C00858	HMDB0005808	N/A	N/A	N/A	N/A
Gramine	OCDGBSUVYYVKQZ-UHFFFAOYSA-N	OCDGBSUVYYVKQZ	6890	174.116	C11H14N2	CN(C)CC1=CNC2=CC=CC=C12	C08304	HMDB0035762	N/A	N/A	N/A	N/A
Indole-3-carboxylic acid	KMAKOBLIOCQGJP-UHFFFAOYSA-N	KMAKOBLIOCQGJP	69867	161.048	C9H7NO2	OC(=O)C1=CNC2=CC=CC=C12	C19837	HMDB0003320	N/A	N/A	N/A	N/A
Luteolin	IQPNAANSBPBGFQ-UHFFFAOYSA-N	IQPNAANSBPBGFQ	5280445	286.048	C15H10O6	OC1=CC2=C(C(O)=C1)C(=O)C=C(O2)C1=CC=C(O)C(O)=C1	C01514	HMDB0005800	N/A	N/A	N/A	N/A
Maltose	GUBGYTABKSRVRQ-DKBJLJRDSA-N	GUBGYTABKSRVRQ	10991489	342.116	C12H22O11	OC[C@H]1O[C@H](O[C@H]2[C@H](O)[C@H](O)[C@@H](O)O[C@@H]2CO)[C@H](O)[C@@H](O)[C@@H]1O	C00208	HMDB0000163	34261	N/A	N/A	N/A
Maltotriose	FYGDTMLNYKFZSV-DZOUCCHMSA-N	FYGDTMLNYKFZSV	439586	504.169	C18H32O16	OC[C@H]1O[C@H](O[C@H]2[C@H](O)[C@@H](O)[C@@H](O[C@H]3[C@H](O)[C@@H](O)C(O)O[C@@H]3CO)O[C@@H]2CO)[C@H](O)[C@@H](O)[C@@H]1O	C01835	HMDB0001262	38512	N/A	N/A	N/A
N-Acetylglucosamine	OVRNDRQMDRJTHS-FMDGEEDCSA-N	OVRNDRQMDRJTHS	24139	221.09	C8H15NO6	CC(=O)N[C@H]1[C@H](O)O[C@H](CO)[C@@H](O)[C@@H]1O	C03878	HMDB0000803	N/A	N/A	N/A	N/A
Neohesperidin dihydrochalcone	ARGKVCXINMKCAZ-UHFFFAOYSA-N	ARGKVCXINMKCAZ	232990	610.19	C28H34O15	CC1C(C(C(C(O1)OC2C(C(C(OC2OC3=CC(=C(C(=C3)O)C(=O)CCC4=CC(=C(C=C4)OC)O)O)CO)O)O)O)O)O	C09806	HMDB0030748	N/A	N/A	N/A	N/A
o-Toluic acid	ZWLPBLYKEWSWPD-UHFFFAOYSA-N	ZWLPBLYKEWSWPD	8373	136.052	C8H8O2	CC1=C(C=CC=C1)C(O)=O	C07215	HMDB0002340	N/A	N/A	N/A	N/A
Phenylglyoxylic acid	FAQJJMHZNSSFSM-UHFFFAOYSA-N	FAQJJMHZNSSFSM	11915	150.032	C8H6O3	OC(=O)C(=O)C1=CC=CC=C1	C02137	HMDB0001587	N/A	N/A	N/A	N/A
Phthalic acid	XNGIFLGASWRNHJ-UHFFFAOYSA-N	XNGIFLGASWRNHJ	1017	166.027	C8H6O4	OC(=O)C1=CC=CC=C1C(O)=O	C01606	HMDB0002107	N/A	N/A	N/A	N/A
Puerarin	HKEAFJYKMMKDOR-VPRICQMDSA-N	HKEAFJYKMMKDOR	0	416.111	C21H20O9	OC[C@H]1O[C@H]([C@H](O)[C@@H](O)[C@@H]1O)C1=C2OC=C(C(=O)C2=CC=C1O)C1=CC=C(O)C=C1	N/A	HMDB0240265	N/A	N/A	N/A	N/A
Rotenone	JUVIOZPCNVVQFO-HBGVWJBISA-N	JUVIOZPCNVVQFO	6758	394.142	C23H22O6	[H][C@@]12COC3=C(C=C(OC)C(OC)=C3)[C@]1([H])C(=O)C1=CC=C3O[C@H](CC3=C1O2)C(C)=C	C07593	HMDB0034436	N/A	N/A	N/A	N/A
Syringic acid	JMSVCTWVEWCHDZ-UHFFFAOYSA-N	JMSVCTWVEWCHDZ	10742	198.053	C9H10O5	COC1=CC(=CC(OC)=C1O)C(O)=O	C10833	HMDB0002085	N/A	N/A	N/A	N/A
trans-3-Indoleacrylic acid	SXOUIMVOMIGLHO-AATRIKPKSA-N	SXOUIMVOMIGLHO	15030923	187.063	C11H9NO2	OC(=O)\C=C\C1=CC2=C(N1)C=CC=C2	N/A	HMDB0000734	N/A	N/A	N/A	N/A
Vanillic acid	WKOLLVMJNQIZCI-UHFFFAOYSA-N	WKOLLVMJNQIZCI	8468	168.042	C8H8O4	COC1=C(O)C=CC(=C1)C(O)=O	C06672	HMDB0000484	N/A	N/A	N/A	N/A
a-Arbutin	BJRNKVDFDLYUGJ-UHFFFAOYSA-N	BJRNKVDFDLYUGJ	346	272.09	C12H16O7	OCC1OC(OC2=CC=C(O)C=C2)C(O)C(O)C1O	C06186	HMDB0029943	N/A	N/A	N/A	N/A
cis-Resveratrol	LUKBXSAWLPMMSZ-OWOJBTEDSA-N	LUKBXSAWLPMMSZ	445154	228.079	C14H12O3	OC1=CC=C(\C=C\C2=CC(O)=CC(O)=C2)C=C1	C03582	HMDB0003747	N/A	N/A	N/A	N/A
trans-Resveratrol	LUKBXSAWLPMMSZ-OWOJBTEDSA-N	LUKBXSAWLPMMSZ	445154	228.079	C14H12O3	OC1=CC=C(\C=C\C2=CC(O)=CC(O)=C2)C=C1	C03582	HMDB0003747	N/A	N/A	N/A	N/A
Rutin	IKGXIBQEEMLURG-NVPNHPEKSA-N	IKGXIBQEEMLURG	5280805	610.153	C27H30O16	C[C@@H]1O[C@@H](OC[C@H]2O[C@@H](OC3=C(OC4=CC(O)=CC(O)=C4C3=O)C3=CC(O)=C(O)C=C3)[C@H](O)[C@@H](O)[C@@H]2O)[C@H](O)[C@H](O)[C@H]1O	C05625	HMDB0003249	N/A	N/A	N/A	N/A
L-(-)-Glyceric acid	RBNPOMFGQQGHHO-UWTATZPHSA-N	RBNPOMFGQQGHHO	439194	106.027	C3H6O4	OC[C@@H](O)C(O)=O	C00258	HMDB0000139	34424	N/A	N/A	N/A
Phloridzin	IOUVKUPGCMBWBT-QNDFHXLGSA-N	IOUVKUPGCMBWBT	6072	436.137	C21H24O10	OC[C@H]1O[C@@H](OC2=CC(O)=CC(O)=C2C(=O)CCC2=CC=C(O)C=C2)[C@H](O)[C@@H](O)[C@@H]1O	C01604	HMDB0036634	N/A	N/A	N/A	N/A
cis-3-Indoleacrylic acid	SXOUIMVOMIGLHO-AATRIKPKSA-N	SXOUIMVOMIGLHO	15030923	187.063	C11H9NO2	OC(=O)\C=C\C1=CC2=C(N1)C=CC=C2	N/A	HMDB0000734	N/A	N/A	N/A	N/A
